# Coevolutionary constraints of Zika virus nonstructural protein 5 replication and interferon antagonism activities

**DOI:** 10.64898/2025.12.23.696258

**Authors:** R. Blake Richardson, Caroline Kikawa, Amit Garg, Eva Bednarski, Madihah Salim, David Bacsik, Ethan C. Veit, Anna Hermacinski, Rachael Hamilton, Adolfo García-Sastre, Jesse D. Bloom, Jean K. Lim, Matthew J. Evans

## Abstract

The flavivirus nonstructural protein 5 performs multiple functions during infection, including RNA replication and type I interferon signaling antagonism. Although flavivirus NS5 proteins inhibit IFN signaling through distinct mechanisms, which suggests evolutionary flexibility, the evolutionary constraints for these activities to coexist within a single protein remain to be determined. Here, we mapped the Zika virus NS5 STAT2 antagonism determinants and compared them with replication constraints defined by deep mutational scanning. Antagonism and replication determinant extensively overlapped, and no single amino acid substitution eliminated antagonism without impairing replication. Resolving these fitness landscapes in parallel identified specific combinations of partially functional substitutions that retained replication capacity while markedly reducing antagonism. These viruses were profoundly attenuated in human STAT2 knock-in mice. Our results uncover a fundamental evolutionary constraint linking replication and immune evasion activities in NS5, highlight that STAT2 antagonism is essential for ZIKV pathogenesis and provide new avenues for attenuated ZIKV vaccines.
