## Supplementary material for "Coevolutionary constraints of Zika virus nonstructural protein 5 replication and interferon antagonism activities": Table 2

### Sheet: Sheet1
Cloning steps to generate pCDNA6.2 Dakar Intron3126,8517 NS4B G18R HDVr polyA plasmid
To generate "pCDNA6.2 Dakar to 1st intron"
InFusion clone ME-G-291 and ME-G-292 simultaneously into SnaBI and HpaI digested pCDNA6.2 Zika MR766 Intron3115 HDVr
ME-G-291		CMV SnaBI SLIC Dakar 5' 1-1513
TGGCAGTACATCTACGTATTAGTCATCGCTATTACCATGGTGATGCGGTTTTGGCAGTACACCAATGGGCGTGGATAGCGGTTTGACTCACGGGGATTTCCAAGTCTCCACCCCATTGACGTCAATGGGAGTTTGTTTTGGCACCAAAATCAACGGGACTTTCCAAAATGTCGTAATAACCCCGCCCCGTTGACGCAAATGGGCGGTAGGCGTGTACGGTGGGAGGTCTATATAAGCAGAGCTCGTTTAGTGAACCGAGTTGTTGATCTGTGTGAATCAGACTGCGACAGTTCGAGTTTGAAGCGAGAGCTAACAACAGTATCAACAGGTTTAATTTGGATTTGGAAACGAGAGTTTCTGGTCATGAAAAACCCAAAGAAGAAATCCGGAGGATTCCGG…
ME-G-292		Dakar 1513-intron3' SV40 HpaI SLIC
CAATTCACCAAGAGCAGAAGCAACCTTGGGAGGTTTTGGAAGCTTGGGACTTGACTGTGAACCAAGGACAGGCCTTGACTTCTCAGATCTGTATTACCTGACCATGAACAATAAGCATTGGTTGGTGCACAAGGAGTGGTTTCATGACATCCCATTACCTTGGCATGCTGGTGCAGACACTGGAACTCCACACTGGAACAACAAAGAGGCATTGGTGGAGTTCAAGGACGCCCACGCCAAGAGGCAAACTGTTGTGGTTCTGGGGAGCCAAGAGGGAGCTGTTCATACGGCCCTCGCTGGAGCTTTGGAGGCTGAGATGGATGGTGCAAAGGGAAGGCTATTCTCTGGCCATTTGAAATGCCGCCTAAAAATGGACAAGCTTAGGTTGAAGGGTGTGTC…
To generate "pCDNA6.2 Dakar to NS5 AscI"
InFusion clone ME-G-276, ME-G-277, and ME-G-295 simultaneously into SacII digested "pCDNA6.2 Dakar to 1st intron"
ME-G-276		intron3'-Dakar 4876
TTTGCCTTTCTCTCCACAGGAGGG CTCATCTGATTGAGATGAAAACATGTGAGTGGCCAAAGTCTCACACACTGTGGACAGATGGAGTGGAAGAAAGTGATCTGATCATACCCAAGTCCTTAGCTGGTCCACTCAGCCACCACAACACCAGAGAGGGTTACAGAACTCAAGTGAAAGGGCCATGGCATAGTGAAGAGCTCGAAATCCGGTTTGAGGAGTGCCCAGGAACCAAGGTTCACGTGGAGGAGACATGCGGAACTAGAGGACCATCTCTGAGATCAACTACTGCTAGTGGAAGGGTCATAGAGGAATGGTGCTGTAGGGAATGCACAATGCCTCCACTATCGTTCCGGGCGAAAGACGGCTGCTGGTATGGAATGGAGATAAGGCCCAGAAAG…
ME-G-277		Dakar 4906-6682
GGACTAAGTGAAGTGCAGCTTTTGGCCGTACCCCCCGGAGAGAGGGCTAGAAACATTCAGACTCTGCCTGGAATATTCAAGACAAAGGATGGGGACATCGGAGCAGTCGCTCTAGACTACCCCGCAGGAACCTCAGGATCTCCAATCCTAGACAAATGCGGAAGAGTGATAGGACTTTATGGCAATGGGGTTGTGATCAAGAATGGAAGCTATGTTAGTGCCATAACCCAGGGAAAAAGGGAGGAGGAGGCTCCAGTTGAGTGCTTTGAACCCTCGATGCTGAGGAAGAAGCAGCTAACAGTCTTGGATCTGCATCCAGGAGCCGGGAAAACCAGGAGGGTTCTTCCTGAAATAGTCCGTGAAGCCATAAAGAAGAGACTTCGCACAGTGATCCTAGCA…
ME-G-295		Dakar 6659-NS5 AscI
CTAGGAATCTTCTTTGTCTTGATGCGGAACAAGGGCATCGGGAAGATGGGCTTCGGAATGGTAACCCTTGGGGCCAGCGCATGGCTCATGTGGCTTTCGGAAATTGAACCAGCCAGAATCGCATGTGTCCTCATTGTCGTGTTTTTGTTGCTGGTGGTGCTCATACCCGAGCCAGAGAAGCAAAGATCTCCCCAGGATAATCAAATGGCAATCATCATCATGGTGGCAGTTGGCCTTCTGGGTTTGATAACTGCAAATGAACTCGGATGGCTGGAAAGGACAAAAAGTGATATAGCTCATCTAATGAGGAGGAAAGAAGAGGGGACAACCATGGGATTCTCAATGGATATTGATCTGCGGCCAGCCTCCGCCTGGGCTATTTATGCCGCATTGACAACT…
To generate "pCDNA6.2 Dakar 2Intron to NS5 intron"
InFusion ME-G-296 clone above fragment into AscI digested "pCDNA6.2 Dakar to NS5 AscI"
ME-G-296		NS5 AscI to 2nd intron
TGTG TAGGGAGGAGGCGCGCCGCG CCCTCAAGGATGGAGTGGCCACAGGAGGACATGCTGTATCCCGGGGAAGCGCAAAGCTTAGATGGTTGGTAGAGAGAGGATACCTGCAGCCCCATGGAAAGGTTGTTGACCTTGGATGTGGCAGAGGAGGCTGGAGTTATTACGCTGCCACCATCCGTAAAGTGCAGGAGGTCAGAGGATACACAAAGGGAGGTCCTGGCCATGAAGAGCCCATGCTGGTGCAAAGCTATGGGTGGAACATAGTTCGCCTCAAGAGTGGAGTGGACGTCTTCCACATGGCGGCTGAACCGTGTGACACTCTGCTGTGTGACATAGGCGAGTCATCATCCAGTCCTGAAGTGGAAGAGACGCGAACACTCAGAGTGCTCTCCAT…
To generate final "pCDNA6.2 ZIKV Dakar D81R 2Intron HDVr"
InFusion clone PCR1 and ME-G-280 simultaneously into SbfI and HpaI digested "pCDNA6.2 Dakar 2Intron to NS5 intron"
PCR		interal NS5 sequence
TTGATATCCTGCAGgATCCGCAATGAACATGCAGAGACATG GTTCTTTGATGAAAACCACCCATACAGGACATGGGCCTACCATGGGAGCTACGAAGCCCCCACGCAGGGGTCAGCGTCATCCCTCGTGAACGGGGTTGTTAGACTCTTGTCAAAGCCCTGGGATGTGGTGACTGGAGTTACAGGAATAGCTATGACTGACACCACGCCATACGGCCAACAAAGAGTCTTCAAGGAAAAAGTGGACACCAGGGTGCCAGATCCCCAAGAAGGCACTCGCCAAGTGATGAACATGGTATCGTCTTGGCTATGGAAGGAGCTGGGAAAACGCAAGCGACCACGTGTCTGCACCAAAGAAGAGTTCATTAATAAGGTGCGCAGCAATGCAGCACTGGGAGC…
ME-G-280		end of NS5 to SV40 polyA
CTACTTGGGTGAGGAAGGGTCCACACCTGGAGTGCTG TAA GCATCAATTTCAATGTTGTCAGGCCTGCTAGTCAGCCACAGTTTGGGGAAAGCTGTGCAGCCTGTAACCCCCCCAGGAGAAGCTGGGAAACCAAGCTCATAGTCAGGCCGATAACGCCATGGCACGGAAAAAGCCATGCTGCCTGTGAGCCCCTCAGAGGACACTGAGTCAAAAAACCCCACGCGCTTGGAAGCGCAGGATGGGAAAAGAAGGTGGCGACCTTCCCCACCCTTTAATCTGGGGCCTGAACTGGAGATTAGCTGTGAATCTCCGGCAGAAGGACTAGTGGTTAGAGGAGACCCCCCGGAAAACGCAAAACAGCATATTGACGCTGGGAAAGACCAGAGACTCCATGAG…
