## Supplementary material for "Coevolutionary constraints of Zika virus nonstructural protein 5 replication and interferon antagonism activities": Table 3

### Sheet: Sheet1
NS5 Amplicon and Barcoding Primers
ME-O-	5'-3' sequence	Description	Anneals to Gene	nt
ME-O-3289	AACGCTGGCCTGGTTAAGAGA	Tile 1 Forward RT and cDNA Primer	MR766 NS4B	8514
ME-O-3290	TTGCACCAGCATGGGTTCTTC	Tile 1 Reverse RT and cDNA Primer	MR766 NS5	8887
ME-O-3688	ACAAAGGGAGGTCCCGGTCAT	Tile 2 Forward RT and cDNA Primer	MR766 NS5	8845
ME-O-3689	TTTTATGATGTTGCTCTTTGC	Tile 2 Reverse RT and cDNA Primer	MR766 NS5	9228
ME-O-3803	GAGATGTACTGGGTCTCTGGG	Tile 3 Forward RT and cDNA Primer	MR766 NS5	9208
ME-O-3804	CATGGCTATTCCTGTAACTCC	Tile 3 Reverse RT and cDNA Primer	MR766 NS5	9546
ME-O-3807	AAGCCTTGGGACGTGGTGACT	Tile 4 Forward RT and cDNA Primer	MR766 NS5	9547
ME-O-3808	TCCCATCATGTTGTACACACA	Tile 4 Reverse RT and cDNA Primer	MR766 NS5	9885
ME-O-3868	CTGAGAGGAGAGTGTCACAGC	Tile 5 Forward RT and cDNA Primer	MR766 NS5	9886
ME-O-3869	AATCACGGCCAACGCCAGAGT	Tile 5 Reverse RT and cDNA Primer	MR766 NS5	10224
ME-O-3872	CAAATGGAGGAAGGGCACAGA	Tile 6 Forward RT and cDNA Primer	MR766 NS5	10225
ME-O-3873	CAAGAACCTGAGGGCATGTGC	Tile 6 Reverse RT and cDNA Primer	MR766 NS5	10563
ME-O-3724	AAGCCAATCGATGATAGGTTT	Tile 7 Forward RT and cDNA Primer	MR766 NS5	10564
ME-O-3725	GGTGGTTCTCCCAGTTGGTAC	Tile 7 Reverse RT and cDNA Primer	MR766 NS5	10902
ME-O-3728	TCGGCTGTGCCAGTTGACTGG	Tile 8 Forward RT and cDNA Primer	MR766 NS5	10903
ME-O-3729	TGACAACACTAAAATTGGTGC	Tile 8 Reverse RT and cDNA Primer	MR766 3'UTR	11247
ME-O-3291	CTTTCCCTACACGACGCTCTTCCGATCTNNNNNNNNAACGCTGGCCTGGTTAAGAGA	Tile 1 Round 1 Forward Barcoding Primer	MR766 NS4B	8514
ME-O-3292	GAGTTCAGACGTGTGCTCTTCCGATCTNNNNNNNNTTGCACCAGCATGGGTTCTTC	Tile 1 Round 1 Reverse Barcoding Primer	MR766 NS5	8887
ME-O-3690	CTTTCCCTACACGACGCTCTTCCGATCTNNNNNNNNACAAAGGGAGGTCCCGGTCAT	Tile 2 Round 1 Forward Barcoding Primer	MR766 NS5	8845
ME-O-3691	GGAGTTCAGACGTGTGCTCTTCCGATCTNNNNNNNNTTTTATGATGTTGCTCTTTGC	Tile 2 Round 1 Reverse Barcoding Primer	MR766 NS5	9228
ME-O-3805	CTTTCCCTACACGACGCTCTTCCGATCTNNNNNNNNGAGATGTACTGGGTCTCTGGG	Tile 3 Round 1 Forward Barcoding Primer	MR766 NS5	9208
ME-O-3806	GGAGTTCAGACGTGTGCTCTTCCGATCTNNNNNNNNCATGGCTATTCCTGTAACTCC	Tile 3 Round 1 Reverse Barcoding Primer	MR766 NS5	9546
ME-O-3809	CTTTCCCTACACGACGCTCTTCCGATCTNNNNNNNNAAGCCTTGGGACGTGGTGACT	Tile 4 Round 1 Forward Barcoding Primer	MR766 NS5	9547
ME-O-3810	GGAGTTCAGACGTGTGCTCTTCCGATCTNNNNNNNNTCCCATCATGTTGTACACACA	Tile 4 Round 1 Reverse Barcoding Primer	MR766 NS5	9885
ME-O-3870	CTTTCCCTACACGACGCTCTTCCGATCTNNNNNNNNCTGAGAGGAGAGTGTCACAGC	Tile 5 Round 1 Forward Barcoding Primer	MR766 NS5	9886
ME-O-3871	GGAGTTCAGACGTGTGCTCTTCCGATCTNNNNNNNNAATCACGGCCAACGCCAGAGT	Tile 5 Round 1 Reverse Barcoding Primer	MR766 NS5	10224
ME-O-3874	CTTTCCCTACACGACGCTCTTCCGATCTNNNNNNNNCAAATGGAGGAAGGGCACAGA	Tile 6 Round 1 Forward Barcoding Primer	MR766 NS5	10225
ME-O-3875	GGAGTTCAGACGTGTGCTCTTCCGATCTNNNNNNNNCAAGAACCTGAGGGCATGTGC	Tile 6 Round 1 Reverse Barcoding Primer	MR766 NS5	10563
ME-O-3726	CTTTCCCTACACGACGCTCTTCCGATCTNNNNNNNNAAGCCAATCGATGATAGGTTT	Tile 7 Round 1 Forward Barcoding Primer	MR766 NS5	10564
ME-O-3727	GGAGTTCAGACGTGTGCTCTTCCGATCTNNNNNNNNGGTGGTTCTCCCAGTTGGTAC	Tile 7 Round 1 Reverse Barcoding Primer	MR766 NS5	10902
ME-O-3730	CTTTCCCTACACGACGCTCTTCCGATCTNNNNNNNNTCGGCTGTGCCAGTTGACTGG	Tile 8 Round 1 Forward Barcoding Primer	MR766 NS5	10903
ME-O-3731	GGAGTTCAGACGTGTGCTCTTCCGATCTNNNNNNNNTGACAACACTAAAATTGGTGC	Tile 8 Round 1 Reverse Barcoding Primer	MR766 3'UTR	11247
NS5 DMS Plasmid Library Cloning Primers
ME-O-	5'-3' sequence	Description	Anneals to Gene	nt
ME-O-1778	AGGGATGCCATTTTATGCATGGGACCTTGGAGTCCCGCTGCTAATG	Tile 1, 2, 3, 4 universal forward primer	MR766 NS4B	7914
ME-O-2194	TTTGGTGCAGACGCGTGGCCGCTTGC	Tile 1, 2, 3, universal reverse	MR766 NS5
ME-O-1770	TGGTTCTCCCAGTTGGTACCCAGTCAAC	Tile 4, 5, 6, 7 universal reverse	MR766 NS5
ME-O-1779	GCAAGCGGCCACGCGTCTGCACCAAAGAAGAG	Tile 5, 6, 7, 8 universal forward	MR766 NS5	9579
ME-O-3678	CCCTGAACCTGAAACATAAAATGA	Tile 8 universal reverse	MR766 3' UTR
NS5 DMS Acceptor Plasmid Cloning Primers
ME-O-	5'-3' sequence	Description	Anneals to Gene	nt
ME-O-3674	CTTGCTCACCATGCTGTGACACTCTCCTCTCAG	Tile 5-8 Acceptor Plasmid Cloning Primers	ZIKV MR655 NS5 Tile 4/GFP
ME-O-3675	GAGTGTCACAGCATGGTGAGCAAGGGCGAGGAG	Tile 5-8 Acceptor Plasmid Cloning Primers	ZIKV MR655 NS5 Tile 4/GFP
ME-O-3676	CAACGCCAGAGTTTACTTGTACAGCTCGTCCAT	Tile 5-8 Acceptor Plasmid Cloning Primers	ZIKV MR655 NS5 Tile 6/GFP
ME-O-3677	CTGTACAAGTAAACTCTGGCGTTGGCCGTGATT	Tile 5-8 Acceptor Plasmid Cloning Primers	ZIKV MR655 NS5 Tile 6/GFP
ME-O-2053	TGTGCTGCTGCGGACCGCCTG	Tile 1-4 Acceptor Plasmid Cloning Primers	ZIKV MR766 NS4B	8343
ME-O-2054	TTTGGTGCAGACGCGTGGCC	Tile 1-4 Acceptor Plasmid Cloning Primers	ZIKV MR766 NS5	9712
ME-O-3132	CACCATGCGGCCGCCAGCGTTTCTCGTCACTGT	Tile 1-4 Acceptor Plasmid Cloning Primers	ZIKV MR766 NS4B/GFP
ME-O-3133	AACGCTGGCGGCCGCATGGTGAGCAAGGGCGAGGAG	Tile 1-4 Acceptor Plasmid Cloning Primers	ZIKV MR766 NS4B/GFP
ME-O-3134	TTGCACCAGCGGCCGCATTTACTTGTACAGCTCGTC	Tile 1-4 Acceptor Plasmid Cloning Primers	ZIKV MR766 NS5/GFP
ME-O-3135	AAGTAAATGCGGCCGCTGGTGCAAAGCTATGGGTGG	Tile 1-4 Acceptor Plasmid Cloning Primers	ZIKV MR766 NS5/GFP
