## Supplementary material for "Coevolutionary constraints of Zika virus nonstructural protein 5 replication and interferon antagonism activities": Table 4

### Sheet: Sheet1
NS5 DMS Library Cloning Table								NS5 DMS Library Viral Titers
Archive Location	ID	Description	Approx Colonies	Approx Coverage	Acceptor Plasmid Used	Restriction Sites		Description	Titer (infectious units/mL)
26D8	BR 092520 1	ZIKV MR766 NS5 Tile 1 Plasmid Library 1	1560000	433.333	BR 081420 8	NsiI/MluI		ZIKV MR766 NS5 Tile 1 Library 1	27024000
26D9	BR 092520 2	ZIKV MR766 NS5 Tile 1 Plasmid Library 2	1460000	405.556	BR 081420 8	NsiI/MluI		ZIKV MR766 NS5 Tile 1 Library 2	24984000
26E1	BR 092520 3	ZIKV MR766 NS5 Tile 1 Plasmid Library 3	1170000	325	BR 081420 8	NsiI/MluI		ZIKV MR766 NS5 Tile 1 Library 3	23888000
29C7	BR 050421 1	ZIKV MR766 NS5 Tile 2 Plasmid Library 1	2850000	791.667	BR 081420 8	NsiI/MluI		ZIKV MR766 NS5 Tile 2 Library 1	6.20968e+07
29C8	BR 050421 2	ZIKV MR766 NS5 Tile 2 Plasmid Library 2	1870000	519.444	BR 081420 8	NsiI/MluI		ZIKV MR766 NS5 Tile 2 Library 2	6.43548e+07
29C9	BR 050421 3	ZIKV MR766 NS5 Tile 2 Plasmid Library 3	4020000	1116.67	BR 081420 8	NsiI/MluI		ZIKV MR766 NS5 Tile 2 Library 3	6.53226e+07
30E5	BR 063021 1	ZIKV MR766 NS5 Tile 3 Plasmid Library 1	2630000	730.556	BR 081420 8	NsiI/MluI		ZIKV MR766 NS5 Tile 3 Library 1	98440000
30E6	BR 063021 2	ZIKV MR766 NS5 Tile 3 Plasmid Library 2	3010000	836.111	BR 081420 8	NsiI/MluI		ZIKV MR766 NS5 Tile 3 Library 2	103440000
30E7	BR 063021 3	ZIKV MR766 NS5 Tile 3 Plasmid Library 3	3650000	1013.89	BR 081420 8	NsiI/MluI		ZIKV MR766 NS5 Tile 3 Library 3	89880000
30E8	BR 063021 4	ZIKV MR766 NS5 Tile 4 Plasmid Library 1	1640000	455.556	BR 081420 8	NsiI/KpnI		ZIKV MR766 NS5 Tile 4 Library 1	55180000
30E9	BR 063021 5	ZIKV MR766 NS5 Tile 4 Plasmid Library 2	1960000	544.444	BR 081420 8	NsiI/KpnI		ZIKV MR766 NS5 Tile 4 Library 2	61400000
30F1	BR 063021 6	ZIKV MR766 NS5 Tile 4 Plasmid Library 3	2040000	566.667	BR 081420 8	NsiI/KpnI		ZIKV MR766 NS5 Tile 4 Library 3	43220000
30F2	BR 072621 1	ZIKV MR766 NS5 Tile 5 Plasmid Library 1	810000	225	BR 051121 6	KpnI/MluI		ZIKV MR766 NS5 Tile 5 Library 1	68360000
30F3	BR 072621 2	ZIKV MR766 NS5 Tile 5 Plasmid Library 2	1400000	388.889	BR 051121 6	KpnI/MluI		ZIKV MR766 NS5 Tile 5 Library 2	60640000
30F4	BR 072621 3	ZIKV MR766 NS5 Tile 5 Plasmid Library 3	630000	175	BR 051121 6	KpnI/MluI		ZIKV MR766 NS5 Tile 5 Library 3	70600000
30F5	BR 072621 4	ZIKV MR766 NS5 Tile 6 Plasmid Library 1	1050000	291.667	BR 051121 6	KpnI/MluI		ZIKV MR766 NS5 Tile 6 Library 1	46960000
30F6	BR 072621 5	ZIKV MR766 NS5 Tile 6 Plasmid Library 2	650000	180.556	BR 051121 6	KpnI/MluI		ZIKV MR766 NS5 Tile 6 Library 2	25440000
30F7	BR 072621 6	ZIKV MR766 NS5 Tile 6 Plasmid Library 3	420000	116.667	BR 051121 6	KpnI/MluI		ZIKV MR766 NS5 Tile 6 Library 3	25944000
29C8	BR 052021 1	ZIKV MR766 NS5 Tile 7 Plasmid Library 1	2210000	613.889	BR 051121 6	KpnI/MluI		ZIKV MR766 NS5 Tile 7 Library 1	1.12e+08
29C9	BR 052021 2	ZIKV MR766 NS5 Tile 7 Plasmid Library 2	1860000	516.667	BR 051121 6	KpnI/MluI		ZIKV MR766 NS5 Tile 7 Library 2	1.26333e+08
29D1	BR 052021 3	ZIKV MR766 NS5 Tile 7 Plasmid Library 3	520000	144.444	BR 051121 6	KpnI/MluI		ZIKV MR766 NS5 Tile 7 Library 3	9.53333e+07
56I7	BR 060621 1	ZIKV MR766 NS5 Tile 8 Plasmid Library 1	410000	113.889	BR 051121 6	MluI/HpaI		ZIKV MR766 NS5 Tile 8 Library 1	1.512e+08
56I8	BR 060621 2	ZIKV MR766 NS5 Tile 8 Plasmid Library 2	400000	111.111	BR 051121 6	MluI/HpaI		ZIKV MR766 NS5 Tile 8 Library 2	139760000
56I9	BR 060621 3	ZIKV MR766 NS5 Tile 8 Plasmid Library 3	680000	188.889	BR 051121 6	MluI/HpaI		ZIKV MR766 NS5 Tile 8 Library 3	163840000
